# Genome-wide analysis of flavonoid biosynthetic genes in Musaceae (*Ensete*, *Musella*, and *Musa* species) reveals amplification of flavonoid 3’,5’-hydroxylase

**DOI:** 10.1101/2024.02.08.579575

**Authors:** Dongli Cui, Gui Xiong, Lyuhan Ye, Richard Gornall, Ziwei Wang, Pat Heslop-Harrison, Qing Liu

**Affiliations:** State Key Laboratory of Plant Diversity and Specialty Crops / Guangdong Provincial Key Laboratory of Applied Botany, South China Botanical Garden, Chinese Academy of Sciences, Guangzhou 510650, China; South China National Botanical Garden, Guangzhou 510650, China; University of Chinese Academy of Sciences, Beijing 100049, China; University of Leicester, Department of Genetics and Genome Biology, Institute for Environmental Futures, Leicester LE1 7RH, UK; Henry Fok School of Biology and Agriculture, Shaoguan University, Shaoguan 512005, China

**Keywords:** Anthocyanins, banana, diversification, F3’5’H, F3’H, flavonoids, genetics, genomics, ginger, monocotyledons, Musaceae

## Abstract

Flavonoids in Musaceae are involved in pigmentation and stress responses, including pathogen defense and UV protection, and are a component of the healthy human diet. Identification and analysis of the sequence and copy number of flavonoid biosynthetic genes are valuable for understanding the nature and diversity of flavonoid evolution in Musaceae species. In this study, we identified 71 to 80 flavonoid biosynthetic genes in chromosome-scale genome sequence assemblies of Musaceae, including those of *Ensete glaucum*, *Musella lasiocarpa*, *Musa beccarii*, *M. acuminata*, *M. balbisiana*, and *M. schizocarpa,* checking annotations with BLAST and determining the presence of conserved domains. The number of genes increased through segmental duplication and tandem duplication. Orthologues of both structural and regulatory genes in the flavonoid biosynthetic pathway are highly conserved across Musaceae. The flavonoid 3’,5’-hydroxylase gene *F3’5’Hs* was amplified in Musaceae and ginger compared with grasses (rice, Brachypodium, *Avena longiglumis,* and sorghum). One group of genes from this gene family amplified near the centromere of chromosome 2 in the *x* = 11 Musaceae species. Flavonoid biosynthetic genes displayed few consistent responses in the yellow and red bracts of *Musella lasiocarpa* when subjected to low temperatures. The expression levels of *MlDFR2/3* increased while *MlLAR* was reduced by half. These results establish the range of diversity in both sequence and copy number of flavonoid biosynthetic genes during evolution of Musaceae. The combination of allelic variants of genes, changes in their copy numbers, and variation in transcription factors with the modulation of expression under cold treatments and between bract-colours suggests the variation may be exploited in plant breeding programmes, particularly for improvement of stress-resistance in the banana crop.
