## Supplemental Table 5 for "Genome-wide analysis of flavonoid biosynthetic genes in Musaceae (*Ensete*, *Musella*, and *Musa* species) reveals amplification of flavonoid 3’,5’-hydroxylase"

### Sheet: S6_Expression
Table S5 Expression of some flavonoid biosynthetic genes in Musella lasiocarpa
Gene ID	Ynormal	Ycold	Rnormal	Rcold
TPM value < 1
Ml4CL12	0.01	0	0	0
Ml4CL18	0	0	0.69	0.39
Ml4CL2	0.02	0.03	0.01	0.01
Ml4CL4	0	0.07	0.04	0.37
Ml4CL5	0.01	0.02	0.05	0.01
Ml4CL6	0	0	0	0
Ml4CL9	0	0	0.03	0.01
MlCHS4	0.02	0.1	0.05	0
MlDFR1	0.01	0	0	0
MlF3'5'H10	0.01	0	0.07	0.32
MlF3'5'H11	0.02	0	0	0
MlF3'5'H12	0.34	0.25	0.82	0.3
MlF3'5'H3	0.31	0.63	0.11	0.03
MlF3'5'H4	0.18	0	0.49	0.04
MlF3'5'H6	0.04	0.03	0.1	0.05
MlF3'5'H9	0.04	0.01	0.22	0.5
MlPAL3	0	0.04	0	0
MlUGT78D2.2	0.79	0.37	0.29	0
TPM value > 100
MlC4H1	193.72	112.9	101.28	118.84
MlCHI1	140.98	273.35	311.89	539.02
MlCHI2	361.34	830.13	604.17	313.68
MlCHS1	388.34	175.86	279.61	423.57
MlCHS2	386.32	180.7	307.1	212.48
MlDFR2	152.89	259.08	432.97	637.54
MlDFR3	143.32	435.19	278.77	864.45
MlF3H1	320.16	395.44	332.26	179.85
MlF3’H	112.96	136.87	179.36	192.79
MlLDOX	266.93	135.57	291.3	373.07
Expression up-regulated in yellow bracts down-regulated in red bracts
Ml4CL3	0.81	1.38	0.96	0.9
Ml4CL5	0.01	0.02	0.05	0.01
Ml4CL7	15.56	15.89	26.11	17.71
Ml4CL8	24.07	43.86	54.52	35.97
MlANR1	22.44	26.88	37.29	0.64
MlANR2	18.16	25.09	3.56	0.07
MlANR3	9.63	14.51	9.71	0.18
MlC1.2	2.03	2.1	4.62	0.23
MlCHI2	361.34	830.13	604.17	313.68
MlCHS3	0.05	0.55	2.86	0.21
MlF3'5'H1	8.98	17.61	20.12	9.54
MlF3'5'H3	0.31	0.63	0.11	0.03
MlF3H1	320.16	395.44	332.26	179.85
MlFLS5	56.93	101.99	38.37	33.75
MlPAL4	1.64	5.03	23.52	21.03
MlTTG1.1	4.99	5.45	6.07	2.99
Expression down-regulated in yellow bracts up-regulated in red bracts
Ml4CL13	201.08	91.43	54.24	74.48
Ml4CL14	55.06	28.74	30.21	72.25
Ml4CL16	10.88	4.86	13.61	14.44
MlC4H1	193.72	112.9	101.28	118.84
MlC4H3	178.58	72.5	135.23	192.92
MlCHS1	388.34	175.86	279.61	423.57
MlF3'5'H2	3.15	0.83	1.26	4.25
MlF3'5'H7	0.1	0.03	0.41	1.67
MlF3'5'H8	0.29	0.09	0.7	3.35
MlF3'5'H9	0.04	0.01	0.22	0.5
MlF3H2	23.41	22.36	31.47	33
MlFLS2	61.55	19.45	63.6	66.77
MlFLS3	71.84	71.34	46.98	52.68
MlFLS4	4.76	3.88	3.46	6.61
MlLDOX	266.93	135.57	291.3	373.07
MlPAL1	132.91	101.54	35.1	80.72
MlPAL5	21.79	15.4	15.3	22.55
MlUGT75C1.2	6.23	1.31	15.3	70.95
MlUGT75C1.3	13.83	6.38	25.55	84.71
Flavonoid biosynthetic genes in Musaceae.
